# Long-read DNA metabarcoding of ribosomal rRNA in the analysis of fungi from aquatic environments

**DOI:** 10.1101/283127

**Authors:** Felix Heeger, Elizabeth C. Bourne, Christiane Baschien, Andrey Yurkov, Boyke Bunk, Cathrin Spröer, Jörg Overmann, Camila J. Mazzoni, Michael T. Monaghan

## Abstract

DNA metabarcoding is now widely used to study prokaryotic and eukaryotic microbial diversity. Technological constraints have limited most studies to marker lengths of *ca.* 300-600 bp. Longer sequencing reads of several 5 thousand bp are now possible with third-generation sequencing. The increased marker lengths provide greater taxonomic resolution and enable the use of phylogenetic methods of classification, but longer reads may be subject to higher rates of sequencing error and chimera formation. In addition, most well-established bioinformatics tools for DNA metabarcoding were originally 10 designed for short reads and are therefore not suitable. Here we used Pacific Biosciences circular consensus sequencing (CCS) to DNA-metabarcode environmental samples using a *ca.* 4,500 bp marker that included most of the eukaryote ribosomal SSU and LSU rRNA genes and the ITS spacer region. We developed a long-read analysis pipeline that reduced error rates to levels 15 comparable to short-read platforms. Validation using fungal isolates and a mock community indicated that our pipeline detected 98% of chimeras *de novo* i.e., even in the absence of reference sequences. We recovered 947 OTUs from water and sediment samples in a natural lake, 848 of which could be classified to phylum, 486 to family, 397 to genus and 330 to species. By 20 allowing for the simultaneous use of three global databases (Unite, SILVA, RDP LSU), long-read DNA metabarcoding provided better taxonomic resolution than any single marker. We foresee the use of long reads enabling the cross-validation of reference sequences and the synthesis of ribosomal rRNA gene databases. The universal nature of the rRNA operon and our recovery of >100 25 non-fungal OTUs indicate that long-read DNA metabarcoding holds promise for the study of eukaryotic diversity more broadly.
