## Supplementary Materials for "Long-read DNA metabarcoding of ribosomal rRNA in the analysis of fungi from aquatic environments"

### Sheet: Tabelle1
Supplemental Table 1. Primers with 5' barcode sequences used for multiplexing the libraries
Barcode name	Barcode sequence	Primer sequence	Full oligo sequence (barcode in bold, and spacer in orange)
0018_Forward	CATCACTACGCTAGAT	CAGTAGTCATATGCTTGTC	CATCACTACGCTAGATCAGTAGTCATATGCTTGTC
0018_Reverse	ATCTAGCGTAGTGATG	ACCTATGTTTTAATTAGACAGTCAG	ATCTAGCGTAGTGATGACCTATGTTTTAATTAGACAGTCAG
0034_Forward	ACTCTCGCTCTGTAGA	CAGTAGTCATATGCTTGTC	ACTCTCGCTCTGTAGACAGTAGTCATATGCTTGTC
0034_Reverse	TCTACAGAGCGAGAGT	ACCTATGTTTTAATTAGACAGTCAG	TCTACAGAGCGAGAGTACCTATGTTTTAATTAGACAGTCAG
0009_Forward	CTGCGTGCTCTACGAC	CAGTAGTCATATGCTTGTC	CTGCGTGCTCTACGACCAGTAGTCATATGCTTGTC
0009_Reverse	GTCGTAGAGCACGCAG	ACCTATGTTTTAATTAGACAGTCAG	GTCGTAGAGCACGCAGACCTATGTTTTAATTAGACAGTCAG
0027_Forward	GTAGTCTCGCACAGAT	CAGTAGTCATATGCTTGTC	GTAGTCTCGCACAGATCAGTAGTCATATGCTTGTC
0027_Reverse	ATCTGTGCGAGACTAC	ACCTATGTTTTAATTAGACAGTCAG	ATCTGTGCGAGACTACACCTATGTTTTAATTAGACAGTCAG
0056_Forward	TGCGAGCGACTCTATC	CAGTAGTCATATGCTTGTC	TGCGAGCGACTCTATCCAGTAGTCATATGCTTGTC
0056_Reverse	GATAGAGTCGCTCGCA	ACCTATGTTTTAATTAGACAGTCAG	GATAGAGTCGCTCGCAACCTATGTTTTAATTAGACAGTCAG
0075_Forward	GAGATACGCTGCAGTC	CAGTAGTCATATGCTTGTC	GAGATACGCTGCAGTCCAGTAGTCATATGCTTGTC
0075_Reverse	GACTGCAGCGTATCTC	ACCTATGTTTTAATTAGACAGTCAG	GACTGCAGCGTATCTCACCTATGTTTTAATTAGACAGTCAG
0095_Forward	TGAGTGACGTGTAGCG	CAGTAGTCATATGCTTGTC	TGAGTGACGTGTAGCGCAGTAGTCATATGCTTGTC
0095_Reverse	CGCTACACGTCACTCA	ACCTATGTTTTAATTAGACAGTCAG	CGCTACACGTCACTCAACCTATGTTTTAATTAGACAGTCAG
