## Supplementary Materials for "Long-read DNA metabarcoding of ribosomal rRNA in the analysis of fungi from aquatic environments"

### Sheet: Tabelle1
Supplemental Table 2. PCR conditions for chimera tests
	Barcode used	Conditions	Template input (ng)	No. PCR cycles
first runs	0009	emulsion PCR	first PCR: 25ng, scale up PCR: 2ng	25, 25
	0018	standard PCR	8ng	13
	0027	standard PCR	8ng	15
	0056	standard PCR	8ng	18
	0075	standard PCR	8ng	25
	0095	standard PCR	2ng	18
	0034	standard PCR	20ng	18
additional runs	0018	standard PCR	8ng	30
*increased range of conditions to test chimera formation
