## Supplementary Materials for "Long-read DNA metabarcoding of ribosomal rRNA in the analysis of fungi from aquatic environments"

### Sheet: Tabelle1
Supplemental Table 3a. Environmental samples and pure isolates pooled in each environmental library
	water					sediment
Sample	Library 1	Library 2	Library 3	Library 4		Library 5	Library 6	Library 7	Library 8		% of library
Environmental sample 1	unpubl	unpubl	STN littoral	unpubl		unpubl	unpubl	STN littoral	unpubl		47
Environmental sample 2	unpubl	unpubl	STN pelagic	Mock x30		unpubl	unpubl	STN pelagic	unpubl		47
Pure isolate	CA	UM	SC	MR		CA	UM	SC	MR		1.5
Pure isolate	PC	PC	LS	EV		EV	IF	LS	IF		1.5
Pure isolate	Csp	ME	Csp	ME		DT	CL	PB	PB		1.5
Pure isolate	CL		DT
Supplemental Table 3b. Barcodes used for multiplexing of above PCR samples
BARCODES USED IN LIBRARY	Library 1	Library 2	Library 3	Library 4		Library 5	Library 6	Library 7	Library 8
0075	unpubl	unpubl	0075	unpubl		unpubl	unpubl	0075	unpubl
0034	unpubl	unpubl	0034	na		unpubl	unpubl	0034	unpubl
0018	na	na	na	0018		na	na	na	na
0009	0009	0009	0009	0009		0009	0009	0009	0009
0027	0027	0027	0027	0027		0027	0027	0027	0027
0056	0056	0056	0056	0056		na	na	0056	0056
0095	0095	na	0095	na		0095	0095	0095	0095
Total number of barcodes	6	5	6	5		5	5	6	6
